# Time-resolved RNA-seq data reveal dynamic expressional behaviour of TALE target genes

**DOI:** 10.1101/2024.05.28.596194

**Authors:** Jan Grau, René Grove, Annett Erkes, Neele Unger, Marcel Göricke, Jens Boch

## Abstract

*Xanthomonas oryzae* bacteria infect rice (*Oryza sativa*) plants causing substantial harvest loss. During the infection, the bacteria translocate a collection of effector proteins into the host plant cells. This includes transcription activator-like effectors (TALEs) that act as transcriptional activators of plant genes. To understand the dynamics of TALE action during the infection, we collected RNA-seq data at different time points after the infection of rice plants with two representative pathogens of the two rice-pathogenic *Xanthomonas oryzae* ssp., namely *Xan-thomonas oryzae* pv. *oryzae* PXO83 and *Xanthomonas oryzae* pv. *oryzicola* BAI35. We observed that the induction of direct TALE target transcripts already starts 24h after the infection and is widely established after 36h, while 72h after the infection, secondary targets and downstream effects start to dominate the set of differentially expressed transcripts relative to control. Based on computational predictions of TALE targets combined with expression data, we established criteria that may help to identify direct TALE targets, which are related to expression dynamics but also shifted transcription start sites, and compiled a list of high-confidence TALE targets. Using genome-wide target predictions, we further discovered several non-coding and anti-sense transcripts that are likely induced by TALEs. Finally, we investigated different strategies to link putative secondary targets to transcription factors that are induced by TALEs during the infection.
