## Supplementary Table B for "Time-resolved RNA-seq data reveal dynamic expressional behaviour of TALE target genes"

### Sheet: PXO83
ID	lfc.pxo.24h	lfc.pxo.36h	lfc.pxo.48h	lfc.pxo.72h	TALEs	chr	start	stop	ori	annotation
LOC_Os01g40290.1	5.41311	6.39757	7.05324	7.11417	PXO83.TalAA5(1)	Chr1	22747336	22748143	+	expressed protein
LOC_Os07g23410.1	3.23567	6.91321	8.13509	9.78399	PXO83.TalAA5(21)	Chr7	13201060	13202543	-	fatty acid desaturase, putative, expressed
LOC_Os01g46800.1	2.36639	1.47606	2.47251	2.93398	PXO83.TalAA5(22)	Chr1	26686438	26688813	-	WRKY15, expressed
LOC_Os07g33700.1	1.6165	4.30629	4.33063	4.99369	PXO83.TalAA5(25)	Chr7	20134700	20142444	+	transposon protein, putative, unclassified, expressed
LOC_Os04g05050.1	4.00862	4.59374	5.22409	6.93315	PXO83.TalAB5(12)	Chr4	2480455	2485914	+	pectate lyase precursor, putative, expressed
LOC_Os02g08014.1	1.07187	2.10223	2.98461	3.70945	PXO83.TalAB5(5)	Chr2	4189789	4211041	-	expressed protein
LOC_Os04g19960.1	3.55159	9.29076	8.14039	9.86508	PXO83.TalAC5(1)	Chr4	11130544	11131502	+	retrotransposon protein, putative, unclassified, expressed
LOC_Os03g51760.1	2.27844	3.63089	3.79956	5.98383	PXO83.TalAD5(14)	Chr3	29685433	29687067	+	OsFBX109 - F-box domain containing protein, expressed
LOC_Os05g27060.1	1.89785	4.52193	4.523	4.18475	PXO83.TalAD5(23)	Chr5	15731957	15740589	+	retrotransposon protein, putative, unclassified, expressed
LOC_Os11g46970.1	1.46167	2.40785	2.37974	3.859	PXO83.TalAE4(46)	Chr11	28228712	28232521	+	receptor-like protein kinase 5 precursor, putative, expressed
LOC_Os09g25200.1	2.06029	5.4282	5.26553	4.50783	PXO83.TalAF4(1)	Chr9	15094140	15099894	+	protein binding protein, putative, expressed
LOC_Os02g30330.1	3.9289	6.58415	5.65233	5.49285	PXO83.TalAF4(11)	Chr2	18067098	18070056	+	expressed protein
LOC_Os12g24320.1	4.59282	4.39246	5.6256	6.94464	PXO83.TalAF4(49)	Chr12	13879143	13881525	+	ATPase 3, putative, expressed
LOC_Os07g29780.1	0.767483	2.00224	2.18781	2.18162	PXO83.TalAG4(24)	Chr7	17505856	17508816	-	ATROPGEF7/ROPGEF7, putative, expressed
LOC_Os07g29780.2	0.767483	2.00224	2.18781	2.18162	PXO83.TalAG4(25)	Chr7	17505866	17508816	-	ATROPGEF7/ROPGEF7, putative, expressed
LOC_Os01g42790.1	2.95992	4.79251	4.30511	3.77474	PXO83.TalAG4(41)	Chr1	24351302	24353345	-	xylem cysteine proteinase 2 precursor, putative, expressed
LOC_Os07g35560.1	2.32503	3.90221	2.99771	3.38091	PXO83.TalAG4(6)	Chr7	21280300	21282626	-	glucan endo-1,3-beta-glucosidase precursor, putative, expressed
LOC_Os07g35560.2	2.32503	3.90221	2.99808	3.38091	PXO83.TalAG4(7)	Chr7	21280300	21282637	-	glucan endo-1,3-beta-glucosidase precursor, putative, expressed
LOC_Os07g35560.3	2.32503	3.90221	2.99771	3.38091	PXO83.TalAG4(7)	Chr7	21280300	21282626	-	glucan endo-1,3-beta-glucosidase precursor, putative, expressed
LOC_Os06g21820.1	0.030961	3.09586	2.09114	3.27495	PXO83.TalAI3(20)	Chr6	12604816	12606666	+	jasmonate O-methyltransferase, putative, expressed
LOC_Os06g21820.2	0.030961	3.09586	2.09076	3.27471	PXO83.TalAI3(21)	Chr6	12604824	12606666	+	jasmonate O-methyltransferase, putative, expressed
LOC_Os01g50370.1	0.276336	2.4385	2.52358	2.83498	PXO83.TalAN3(14)	Chr1	28921498	28923396	+	STE_MEKK_ste11_MAP3K.4 - STE kinases include homologs to sterile 7, sterile 11 and sterile 20 from yeast, expressed
LOC_Os02g29450.1	2.20383	5.79721	6.02329	5.65226	PXO83.TalAN3(28)	Chr2	17488000	17488958	+	expressed protein
LOC_Os01g62430.2	2.77107	4.47896	3.9283	4.04683	PXO83.TalAN3(48)	Chr1	36135811	36137295	+	C2 domain containing protein, putative, expressed
LOC_Os01g62430.3	2.77107	4.47896	3.9283	4.04683	PXO83.TalAN3(49)	Chr1	36135811	36137295	+	C2 domain containing protein, putative, expressed
LOC_Os05g45070.1	1.48698	4.66103	3.96089	5.69094	PXO83.TalAO3(19)	Chr5	26189646	26190616	-	harpin-induced protein 1 domain containing protein, expressed
LOC_Os04g56030.1	0.861316	3.20145	2.45893	2.81574	PXO83.TalAO3(28)	Chr4	33374335	33375212	-	glycine-rich cell wall structural protein precursor, putative, expressed
LOC_Os07g06970.1	3.7505	2.81391	5.48616	5.85408	PXO83.TalAP3(2)	Chr7	3429443	3434747	-	HEN1, putative, expressed
LOC_Os08g07690.1	3.89203	2.78781	3.03629	3.69762	PXO83.TalAP3(4)	Chr8	4300553	4301470	+	expressed protein
LOC_Os03g60720.1	-0.845452	2.67255	3.68542	6.82914	PXO83.TalAQ3(3)	Chr3	34508262	34511279	-	expansin precursor, putative, expressed
LOC_Os03g03034.1	2.63112	3.38742	3.33629	5.41883	PXO83.TalAQ3(5)	Chr3	1235373	1245060	-	flavonol synthase/flavanone 3-hydroxylase, putative, expressed
LOC_Os03g03034.2	2.49849	3.31443	3.36946	5.4922	PXO83.TalAQ3(6)	Chr3	1236613	1245060	-	flavonol synthase/flavanone 3-hydroxylase, putative, expressed
LOC_Os03g03034.3	2.72274	3.39938	3.42254	5.5382	PXO83.TalAQ3(6)	Chr3	1242261	1244932	-	flavonol synthase/flavanone 3-hydroxylase, putative, expressed
LOC_Os03g03034.5	2.52664	3.38782	3.51226	5.60097	PXO83.TalAQ3(6)	Chr3	1244107	1244932	-	flavonol synthase/flavanone 3-hydroxylase, putative, expressed
LOC_Os10g28240.1	0.690424	2.71988	3.64399	4.22197	PXO83.TalAR3(40)	Chr10	14681994	14685370	-	calcium-transporting ATPase, plasma membrane-type, putative, expressed
LOC_Os09g29820.1	3.95103	6.93296	4.60691	4.61375	PXO83.TalAR3(5)	Chr9	18122580	18123465	-	bZIP transcription factor domain containing protein, expressed
LOC_Os01g61080.1	1.90786	2.48304	2.6565	3.21723	PXO83.TalAS3(12)	Chr1	35347978	35350645	+	WRKY24, expressed
LOC_Os02g06670.1	2.58159	5.61537	6.87631	7.83209	PXO83.TalBA2(1)	Chr2	3353564	3354994	+	retrotransposon protein, putative, unclassified, expressed
LOC_Os01g43280.1	5.11059	7.68779	7.06937	8.4788	PXO83.TalBJ2(3)	Chr1	24739092	24741088	+	hydroquinone glucosyltransferase, putative, expressed
LOC_Os08g09010.1	0.549322	2.10586	2.02395	2.87141	PXO83.TalBJ2(46)	Chr8	5242495	5243657	+	Cupin domain containing protein, expressed
LOC_Os04g45690.1	0.226761	1.01783	1.92188	1.94269	PXO83.TalBJ2(48)	Chr4	27027263	27029497	+	B-box zinc finger family protein, putative, expressed
LOC_Os01g09870.1	1.97669	3.73193	4.48568	2.36885	PXO83.TalCA1(6)	Chr1	5125847	5128667	-	expressed protein
LOC_Os01g63510.1	6.72239	7.58108	9.24589	10.2293	PXO83.TalCA1(7)	Chr1	36813724	36815023	-	homeobox domain containing protein, expressed

### Sheet: BAI35
ID	lfc.bai.24h	lfc.bai.36h	lfc.bai.48h	lfc.bai.72h	TALEs	chr	start	stop	ori	annotation
LOC_Os04g09900.2	2.48064	6.49772	6.17688	5.02107	BAI35.TalAV14(46)	Chr4	5318347	5326427	+	ent-kaurene synthase, chloroplast precursor, putative, expressed
LOC_Os10g02970.1	1.20488	2.26719	2.58375	3.06569	BAI35.TalAV14(5)	Chr10	1223556	1227061	-	Leucine rich repeat N-terminal domain containing protein, putative, expressed
LOC_Os06g02460.1	3.50855	5.08342	4.69094	4.34613	BAI35.TalAX14(26)	Chr6	850897	852288	+	expressed protein
LOC_Os05g27590.1	8.5312	10.2231	8.78693	10.4753	BAI35.TalAX14(44)	Chr5	16058313	16059130	-	wound-induced protein WI12, putative, expressed
LOC_Os11g07770.1	4.91658	7.68332	6.29847	6.63219	BAI35.TalAX14(7);BAI35.TalCJ5(15)	Chr11	3959111	3959861	+	dirigent, putative, expressed
LOC_Os02g02190.1	5.07179	9.09742	4.67889	4.08756	BAI35.TalAX14(9)	Chr2	667194	669053	-	transporter, major facilitator family, putative, expressed
LOC_Os11g07600.1	2.61539	3.26961	3.21251	2.58931	BAI35.TalAY14(2)	Chr11	3853546	3857516	-	ABC-2 type transporter domain containing protein, expressed
LOC_Os01g09880.1	4.23957	5.24573	5.83613	6.83613	BAI35.TalAY14(6)	Chr1	5131471	5132918	-	harpin-induced protein 1 domain containing protein, expressed
LOC_Os06g37080.1	2.40649	4.41214	5.31895	5.13597	BAI35.TalBC14(1)	Chr6	21893247	21898264	+	L-ascorbate oxidase precursor, putative, expressed
LOC_Os11g12240.1	0.387679	2.75959	3.03778	2.49033	BAI35.TalBC14(22)	Chr11	6827132	6840671	+	retrotransposon protein, putative, unclassified, expressed
LOC_Os12g36860.1	1.20027	4.08771	3.89454	4.45861	BAI35.TalBC14(24)	Chr12	22595369	22597000	+	pathogenesis-related protein 10, putative, expressed
LOC_Os10g04370.1	2.82596	6.89669	3.26164	4.79447	BAI35.TalBE13(1)	Chr10	2059131	2060817	-	OsFBX357 - F-box domain containing protein, expressed
LOC_Os07g03279.1	-0.302818	3.7223	5.00648	6.93422	BAI35.TalBE13(12)	Chr7	1319031	1319803	+	SCP-like extracellular protein, expressed
LOC_Os07g03368.1	-0.30281	3.72231	4.99881	6.92782	BAI35.TalBE13(13)	Chr7	1352321	1352930	+	SCP-like extracellular protein, expressed
LOC_Os07g03458.1	-0.302818	3.7223	5.00648	6.93422	BAI35.TalBE13(14)	Chr7	1385404	1386096	+	SCP-like extracellular protein, expressed
LOC_Os10g04370.2	2.82596	6.89669	3.26164	4.79447	BAI35.TalBE13(2)	Chr10	2059131	2060817	-	OsFBX357 - F-box domain containing protein, expressed
LOC_Os02g14770.1	2.28615	3.34263	4.41125	4.75399	BAI35.TalBE13(27)	Chr2	8172419	8184220	-	phosphoenolpyruvate carboxylase, putative, expressed
LOC_Os02g14770.2	2.27086	3.33296	4.40194	4.74878	BAI35.TalBE13(28)	Chr2	8177602	8184220	-	phosphoenolpyruvate carboxylase, putative, expressed
LOC_Os02g14770.3	2.27119	3.33354	4.40225	4.74941	BAI35.TalBE13(28)	Chr2	8177490	8184220	-	phosphoenolpyruvate carboxylase, putative, expressed
LOC_Os02g14770.4	2.27403	3.34054	4.40585	4.75602	BAI35.TalBE13(28)	Chr2	8177490	8184220	-	phosphoenolpyruvate carboxylase, putative, expressed
LOC_Os04g28210.1	2.61948	2.5223	3.67603	3.53852	BAI35.TalBE13(30)	Chr4	16667099	16672508	-	verticillium wilt disease resistance protein, putative, expressed
LOC_Os01g52130.1	8.8232	13.1231	10.4194	10.9552	BAI35.TalBF17(1)	Chr1	29987911	29994141	+	sulfate transporter, putative, expressed
LOC_Os04g43020.1	2.58611	2.38914	3.93938	4.14538	BAI35.TalBF17(24)	Chr4	25453449	25459806	+	protein kinase, putative, expressed
LOC_Os08g37400.1	1.26201	3.22004	2.19471	2.52943	BAI35.TalBF17(29)	Chr8	23663492	23665549	-	ZF-HD homeobox protein, putative, expressed
LOC_Os06g22290.1	4.81474	9.95932	7.64004	9.3426	BAI35.TalBF17(4)	Chr6	12931779	12934695	+	legume lectins beta domain containing protein, expressed
LOC_Os02g37320.1	4.81865	4.78505	5.52224	6.74597	BAI35.TalBF17(42)	Chr2	22558705	22559906	-	heavy metal associated domain containing protein, expressed
LOC_Os06g46500.1	6.79737	9.52178	10.9066	13.0722	BAI35.TalBF17(9)	Chr6	28234421	28238461	-	monocopper oxidase, putative, expressed
LOC_Os04g49194.1	8.29531	11.4968	10.9168	12.6693	BAI35.TalBL13(3)	Chr4	29331563	29338265	+	naringenin,2-oxoglutarate 3-dioxygenase, putative, expressed
LOC_Os05g15850.1	4.9568	6.49282	3.97656	4.72118	BAI35.TalBL13(44)	Chr5	8948223	8949371	+	glycosyl hydrolase, putative, expressed
LOC_Os06g40320.1	1.21736	4.00242	4.06978	3.67314	BAI35.TalBU14(5)	Chr6	24001215	24003522	+	expressed protein
LOC_Os03g37840.1	2.58292	3.52501	4.35347	4.62071	BAI35.TalBW13(1)	Chr3	21002792	21007629	-	potassium transporter, putative, expressed
LOC_Os02g48570.1	-0.240508	4.65229	2.93341	6.49071	BAI35.TalBW13(2)	Chr2	29736163	29741713	-	peptide transporter PTR2, putative, expressed
LOC_Os03g02874.1	-0.737511	2.51675	2.18385	5.05767	BAI35.TalBW13(7)	Chr3	1131671	1135170	-	retrotransposon protein, putative, Ty3-gypsy subclass, expressed
LOC_Os04g19114.1	-0.29085	3.47962	2.4745	4.42963	BAI35.TalBW13(8)	Chr4	10603171	10618726	-	retrotransposon protein, putative, Ty3-gypsy subclass, expressed
LOC_Os05g15490.1	-1.47931	4.88666	3.21842	3.97292	BAI35.TalBW13(9)	Chr5	8749608	8765544	-	retrotransposon protein, putative, Ty3-gypsy subclass, expressed
LOC_Os12g43570.1	2.06141	2.58267	3.44576	4.92137	BAI35.TalCB5(23)	Chr12	27041415	27042184	+	expressed protein
LOC_Os01g39330.1	0.566536	2.4174	1.22513	1.58223	BAI35.TalCD5(2)	Chr1	22138043	22142486	+	helix-loop-helix DNA-binding domain containing protein, expressed
LOC_Os01g04440.1	2.8258	4.56917	7.71165	3.93672	BAI35.TalCD5(40)	Chr1	1955109	1984067	-	expressed protein
LOC_Os11g38160.1	2.05204	4.17517	3.55977	2.42934	BAI35.TalCF6(37)	Chr11	22625530	22627579	+	transporter family protein, putative, expressed
LOC_Os03g01740.1	0.60662	2.5699	2.66938	3.37721	BAI35.TalCH5(27)	Chr3	470268	471096	+	expressed protein
LOC_Os03g56220.1	1.6515	2.14605	2.23151	2.38853	BAI35.TalCH5(43)	Chr3	32027891	32029915	-	stress-induced protein, putative, expressed
LOC_Os01g05880.1	7.23024	8.45518	7.59462	8.05144	BAI35.TalCH5(49)	Chr1	2814970	2816446	-	OsFBX1 - F-box domain containing protein, expressed
LOC_Os01g40290.1	9.26316	10.3549	11.6365	10.6424	BAI35.TalCJ5(1)	Chr1	22747336	22748143	+	expressed protein
LOC_Os01g16470.1	6.83413	9.80591	11.1642	11.3916	BAI35.TalCJ5(3)	Chr1	9348658	9351336	+	phosphatidylinositol kinase, putative, expressed
LOC_Os04g27800.1	-0.929169	5.36137	3.40847	5.38876	BAI35.TalCP7(46)	Chr4	16425301	16432735	-	expressed protein
LOC_Os01g53920.1	4.00657	4.15947	4.809	4.83133	BAI35.TalCP7(49)	Chr1	31006029	31010423	+	receptor-like protein kinase 5 precursor, putative, expressed
LOC_Os01g53920.2	4.32155	4.28952	4.84813	5.0914	BAI35.TalCP7(50)	Chr1	31006026	31008912	+	receptor-like protein kinase 5 precursor, putative, expressed
