## Supplementary Table E for "Time-resolved RNA-seq data reveal dynamic expressional behaviour of TALE target genes"

### Sheet: ENA run accessions
ENA run accession
DRR254184
DRR254185
DRR254186
DRR254187
DRR254188
DRR254189
DRR254190
DRR254191
DRR254192
DRR254193
DRR254194
DRR254195
DRR254196
DRR254197
DRR254198
DRR254200
DRR254201
DRR254202
DRR254203
DRR254204
ERR2261854
ERR2261855
ERR2261856
ERR2261857
ERR2261858
ERR2261859
ERR2261860
ERR2261861
ERR2261862
ERR2261863
ERR2261864
ERR2261865
ERR2261866
ERR2261867
ERR2261868
ERR2261869
ERR2261870
ERR2261871
ERR2261872
ERR2261873
ERR2261874
ERR2261875
ERR2261876
ERR2261877
ERR2540449
ERR2540450
ERR2540451
ERR2540452
ERR2540453
ERR2540454
ERR2540455
ERR2540456
ERR2540457
ERR2540458
ERR2540459
ERR2540460
ERR2540461
ERR2540462
ERR2540463
ERR2540464
ERR2540465
ERR2540466
ERR3535445
ERR3535446
ERR4065306
ERR4065307
ERR4065308
ERR4065309
ERR4065310
ERR4065311
ERR4319453
ERR4319454
ERR4319455
ERR4319456
ERR4319457
ERR4319458
ERR4319459
ERR4319460
ERR4319461
ERR4319462
ERR4319463
ERR4319464
ERR4319775
ERR4319801
ERR4319802
ERR4319803
ERR4321816
ERR4321817
ERR4321852
ERR4326334
ERR4326388
ERR4326415
ERR4326451
ERR4326460
ERR4327919
ERR4327920
ERR4327921
ERR6672228
ERR6676318
ERR6682989
ERR6683246
ERR6683416
ERR6683418
ERR6683509
ERR6683510
ERR6683511
ERR6683638
ERR6683639
ERR6683640
ERR6683659
ERR6683671
ERR6683674
ERR6683675
ERR6683679
ERR6683682
ERR6683683
ERR6683685
ERR6683686
ERR6683688
ERR6683689
ERR6683690
ERR6683691
ERR6683692
ERR6683693
ERR6683694
ERR6683795
ERR6684041
ERR6684044
ERR6684047
ERR6688834
ERR6688835
ERR6688836
ERR6688916
SRR10054691
SRR10067089
SRR10067090
SRR10067091
SRR10589965
SRR10589966
SRR10907568
SRR10907569
SRR10907570
SRR10907571
SRR10907572
SRR10907573
SRR10912953
SRR10912954
SRR10912955
SRR10912956
SRR10912957
SRR10912958
SRR10913120
SRR10913121
SRR10913122
SRR10913123
SRR10913307
SRR10913308
SRR10913309
SRR10913310
SRR10913311
SRR10913312
SRR10917723
SRR10917724
SRR10917725
SRR10917726
SRR10917727
SRR10917728
SRR10917729
SRR10917730
SRR10917731
SRR10917732
SRR10917733
SRR10917734
SRR1106688
SRR1117110
SRR1117184
SRR1117255
SRR1117295
SRR1167032
SRR1167034
SRR12141247
SRR12141248
SRR12141249
SRR12141250
SRR12141251
SRR12141252
SRR12141253
SRR12141254
SRR12141255
SRR12141256
SRR12141257
SRR12141258
SRR12141259
SRR12141260
SRR12141261
SRR12141262
SRR12141263
SRR12141264
SRR12141265
SRR12141266
SRR12141267
SRR12141268
SRR12141269
SRR12141270
SRR12141271
SRR12141272
SRR12141273
SRR12141274
SRR12141275
SRR12141276
SRR12141277
SRR12141278
SRR12141279
SRR12141280
SRR12141281
SRR12141282
SRR12141283
SRR12141284
SRR12141285
SRR12141286
SRR12141287
SRR12141288
SRR12141289
SRR12141290
SRR12141291
SRR12141292
SRR12141293
SRR12141294
SRR13304723
SRR13304724
SRR13304725
SRR13304726
SRR13304727
SRR13304728
SRR13304729
SRR13304730
SRR13304731
SRR13304732
SRR13304733
SRR13304734
SRR13575697
SRR13575698
SRR13575699
SRR13575700
SRR13575701
SRR13575702
SRR13575703
SRR13575704
SRR13575705
SRR13575706
SRR13575707
SRR13575708
SRR13575709
SRR13575710
SRR13575711
SRR13575712
SRR13575713
SRR13575714
SRR13575715
SRR13575716
SRR13575718
SRR13575719
SRR13575720
SRR13822310
SRR13822311
SRR13853440
SRR14055075
SRR14055076
SRR14055077
SRR14055078
SRR14055079
SRR14055080
SRR14055081
SRR14055082
SRR14055083
SRR14055084
SRR14055085
SRR14055086
SRR14778429
SRR14778430
SRR14778431
SRR14778432
SRR14778433
SRR14778434
SRR14778435
SRR14778436
SRR14778437
SRR14778438
SRR14778439
SRR14778440
SRR14868538
SRR14868539
SRR14868540
SRR14868541
SRR14868542
SRR14868543
SRR14868544
SRR14868545
SRR14868546
SRR14868547
SRR14868548
SRR14868549
SRR14868550
SRR14868551
SRR14868552
SRR14868553
SRR14868554
SRR14868555
SRR14868556
SRR14868557
SRR14868558
SRR14868559
SRR14868560
SRR14868561
SRR14868562
SRR14868563
SRR14868564
SRR14868565
SRR14868566
SRR14868567
SRR14868568
SRR14868569
SRR14868570
SRR14868571
SRR14868572
SRR14868573
SRR14868574
SRR14868575
SRR14868576
SRR14868577
SRR14868578
SRR14868579
SRR14868580
SRR14868581
SRR14868582
SRR14868583
SRR14868584
SRR14868585
SRR14868586
SRR14868587
SRR14868588
SRR14868589
SRR14868590
SRR14868591
SRR14868592
SRR14868593
SRR14868594
SRR14868595
SRR14868596
SRR14868597
SRR14868598
SRR14868599
SRR14868600
SRR14868601
SRR15021371
SRR15021372
SRR15021373
SRR15021374
SRR15021375
SRR15021376
SRR15021377
SRR15021378
SRR15021379
SRR15021380
SRR15021382
SRR15021383
SRR15021384
SRR15021385
SRR15021386
SRR15021387
SRR15021388
SRR15021389
SRR15021390
SRR15021391
SRR15021392
SRR15021393
SRR15021394
SRR15081021
SRR15081022
SRR15081023
SRR15081024
SRR15081025
SRR15081026
SRR15081027
SRR15081028
SRR15081029
SRR15081030
SRR15081031
SRR15081032
SRR15081033
SRR15081034
SRR15081035
SRR15081036
SRR15081037
SRR15081038
SRR15383638
SRR15383639
SRR15383640
SRR15383641
SRR15383642
SRR15383643
SRR15383644
SRR15383645
SRR15383646
SRR15962816
SRR15962817
SRR15962818
SRR15962819
SRR15962820
SRR15962821
SRR18650625
SRR18650626
SRR18650627
SRR18650628
SRR19443390
SRR19443391
SRR19443392
SRR19443393
SRR19508938
SRR19508939
SRR19508940
SRR19508941
SRR19508942
SRR19508943
SRR19508944
SRR19508945
SRR19508946
SRR19508947
SRR19508948
SRR19508949
SRR19508950
SRR19508951
SRR19508952
SRR19508953
SRR19508954
SRR19508955
SRR1982245
SRR1982250
SRR1982252
SRR1982253
SRR1982255
SRR1982257
SRR1982259
SRR1982263
SRR1982265
SRR1982267
SRR1982272
SRR1982275
SRR20462247
SRR20462248
SRR20462249
SRR20462250
SRR20462251
SRR20462252
SRR20462253
SRR20462254
SRR20462255
SRR2047455
SRR2047477
SRR2048166
SRR2048540
SRR21562006
SRR21562007
SRR21562008
SRR21562009
SRR21562010
SRR21562011
SRR21562012
SRR21562013
SRR21713894
SRR21713895
SRR21713896
SRR21713897
SRR21713898
SRR21713899
SRR21713900
SRR21713901
SRR21713902
SRR21713903
SRR21713905
SRR21713906
SRR21713907
SRR21713908
SRR21713909
SRR21713912
SRR21713913
SRR21713914
SRR21713916
SRR21713917
SRR21713918
SRR21713919
SRR21713920
SRR21713921
SRR21713923
SRR22499618
SRR22499619
SRR22499626
SRR22499627
SRR3304481
SRR3304482
SRR3304483
SRR3304484
SRR3304485
SRR3304486
SRR3304487
SRR3304488
SRR3592210
SRR3592326
SRR3592327
SRR3592341
SRR3681900
SRR3681901
SRR3681902
SRR3681903
SRR3681904
SRR3681905
SRR3681906
SRR3681910
SRR3681911
SRR3681912
SRR3681913
SRR3681915
SRR4453954
SRR5313936
SRR6876096
SRR6876097
SRR6876098
SRR6876099
SRR6876100
SRR6876101
SRR6876103
SRR6876104
SRR6876105
SRR6876106
SRR6876107
SRR6876108
SRR6876109
SRR6876110
SRR6876111
SRR6876112
SRR6876113
SRR6876114
SRR6876115
SRR6876116
SRR6876117
SRR6876118
SRR6876119
SRR6876120
SRR6876121
SRR6876122
SRR6876123
SRR6876124
SRR6876125
SRR6876126
SRR6876127
SRR6876128
SRR6876129
SRR6876130
SRR6876131
SRR6876132
SRR6876133
SRR6876134
SRR6876135
SRR6876136
SRR6876137
SRR8357666
SRR8357667
SRR8357668
SRR8357669
SRR8357678
SRR8357680
SRR8357684
SRR8357685
SRR8357687
SRR8357688
SRR8357689
SRR8357690
SRR8357691
SRR8357692
SRR8357694
SRR8357695
SRR8357708
SRR8357728
SRR8357729
SRR8357730
SRR8357731
SRR8357732
SRR8357733
SRR8357734
SRR8357737
SRR8357748
SRR8357749
SRR8357750
SRR8357751
SRR8357756
SRR8357757
SRR8357758
SRR8357759
SRR8357760
SRR8357761
SRR8357762
SRR8357763
SRR8357764
SRR8357765
SRR8357766
SRR8357767
SRR8357768
SRR8357770
SRR8357771
SRR8357772
SRR8357791
SRR8357792
SRR8357793
SRR8357794
SRR8357795
SRR8357796
SRR8357799
SRR8357800
SRR8357801
SRR8357802
SRR8357804
SRR8357805
SRR8357806
SRR8357808
SRR8357809
SRR8357827
SRR8357828
SRR8357829
SRR8357830
SRR8357831
SRR8357832
SRR8357833
SRR8357834
SRR8357835
SRR8357836
SRR8357851
SRR8357852
SRR8357853
SRR8357854
SRR8357856
SRR8357857
SRR8357858
SRR8357859
SRR8357860
SRR8357861
SRR8357862
SRR8357863
SRR8357864
SRR8357865
SRR8357866
SRR8357867
SRR8357868
SRR8357869
SRR8357870
SRR8357872
SRR8357874
SRR8357875
SRR8357878
SRR8357879
SRR8357880
SRR8357881
SRR8357882
SRR8357883
SRR8357884
SRR8357885
SRR8357886
SRR8357887
SRR8357889
SRR8357892
SRR8357895
SRR8357896
SRR8357899
SRR8357900
SRR8357901
SRR8357903
SRR8357911
SRR8357912
SRR8357913
SRR8357916
SRR8357917
SRR8357919
SRR8357920
SRR8357921
SRR8357922
SRR8357924
SRR8357925
SRR8357926
SRR8357927
SRR8357928
SRR8357929
SRR8357930
SRR8357931
SRR8357932
SRR8357939
SRR8357941
SRR8357942
SRR8357943
SRR8357944
SRR8357945
SRR8357947
SRR8357948
SRR8357949
SRR8357950
SRR8357951
SRR8357952
SRR8357954
SRR8357955
SRR8357956
SRR8357957
SRR8357958
SRR8357959
SRR8357960
SRR8357961
SRR8357962
SRR8357964
SRR8357965
SRR8357966
SRR8357967
SRR8357991
SRR8357992
SRR8357993
SRR8357994
SRR8357995
SRR8357996
SRR8357997
SRR8357998
SRR8357999
SRR8358000
SRR8358006
SRR8358007
SRR8358010
SRR8358011
SRR8358012
SRR8358013
SRR8358014
SRR8358015
SRR8358016
SRR8358017
SRR8358023
SRR8358024
SRR8358025
SRR8358026
SRR8358027
SRR8358029
SRR8358030
SRR8358031
SRR8358041
SRR8358051
SRR8358052
SRR8358053
SRR8358054
SRR8358055
SRR8358056
SRR8358057
SRR8358058
SRR8358059
SRR8358060
SRR8358062
SRR8358063
SRR8358064
SRR8358065
SRR8358066
SRR8358068
SRR8358069
SRR8358070
SRR8358073
SRR8358074
SRR8775167
SRR8775168
SRR8775175
SRR8775176
SRR8775177
SRR8775178
SRR8775179
SRR8775180
SRR8775181
SRR8775182
SRR8775183
SRR8775184
SRR9887237
SRR9887238
SRR9887239
SRR9887240
SRR9887241
SRR9887242
